# Positive selection and enhancer evolution shaped lifespan and body mass in great apes

**DOI:** 10.1101/2021.07.08.451631

**Authors:** Daniela Tejada-Martinez, Roberto A. Avelar, Inês Lopes, Bruce Zhang, Guy Novoa, João Pedro de Magalhães, Marco Trizzino

## Abstract

Within primates, the great apes are outliers both in terms of body size and lifespan, since they include the largest and longest-lived species in the order. Yet, the molecular bases underlying such features are poorly understood. Here, we leveraged an integrated approach to investigate multiple sources of molecular variation across primates, focusing on ~1,550 genes previously described as tumor suppressors, oncogenes, ageing genes in addition to a novel Build of the CellAge database of cell-senescence genes (version 2), herein presented for the first time. Specifically, we analyzed dN/dS rates, positive selection, gene expression (RNA-seq) and gene regulation (ChIP-seq). By analyzing the correlation between dN/dS, maximum lifespan and body mass we identified 67 genes that in primates co-evolved with those traits. Further, we identified 6 genes, important for immunity, neurodevelopment and telomere maintenance (including *TERF2*), under positive selection in the great ape ancestor. RNA-seq data, generated from the liver of six species representing all the primate lineages, revealed that ~8% of the longevity genes are differentially expressed in apes relative to other primates. Importantly, by integrating RNA-seq with ChIP-seq for H3K27ac (which marks active enhancers), we show that the differentially expressed longevity genes are significantly more likely than expected to be located near a novel “ape-specific” enhancer. Moreover, these particular ape-specific enhancers are enriched for young transposable elements, and specifically SINE-*Vntr*-Alus (SVAs). In summary, we demonstrate that multiple evolutionary forces have contributed to the evolution of lifespan and body size in primates.
