## Supplementary_materials for "Positive selection and enhancer evolution shaped lifespan and body mass in great apes": Supplemental_Table_S3_correct.txt

GENE	ENSEMBL	logFoldChange	chr_enhancer	start	end	enhancer	TE_FAMILY	TE_SUBFAMILY
PLCG2	ENSG00000197943	-4.547987809	16	81798039	81799601	HS_H3K27ac_53624	NA	NA
PLCG2	ENSG00000197943	-4.547987809	16	81912109	81913366	HS_H3K4me1_35642	NA	NA
HMGB1	ENSG00000189403	-4.416335407	13	30608308	30609810	HS_H3K27ac_36425	LTR	MLT1F
FGFR1	ENSG00000077782	-3.752892102	8	38377885	38379165	HS_H3K27ac_133953	SINE	AluSq
FGFR1	ENSG00000077782	-3.752892102	8	38403675	38404933	HS_H3K27ac_133956	NA	NA
TMPRSS2	ENSG00000184012	-3.511751675	21	41493689	41495059	HS_H3K27ac_93025	NA	NA
AKIRIN2	ENSG00000135334	-3.305117815	6	87675671	87677405	HS_H3K27ac_121666	NA	NA
TRPM8	ENSG00000144481	-3.114098897	2	233965486	233966870	HS_H3K27ac_85068	LTR	LTR40b
TRPM8	ENSG00000144481	-3.114098897	2	234023798	234025364	HS_H3K4me1_58345	LTR	LTR12C
HIPK2	ENSG00000064393	-2.881921106	7	139704163	139706174	HS_H3K27ac_130176	NA	NA
MCC	ENSG00000171444	-2.878545113	5	113090338	113091742	HS_H3K27ac_114873	NA	NA
ITGB4	ENSG00000132470	-2.433929111	17	75732787	75734333	HS_H3K27ac_62697	NA	NA
ITGB4	ENSG00000132470	-2.433929111	17	75781708	75783353	HS_H3K27ac_62712	NA	NA
LTF	ENSG00000012223	-2.248383618	3	46480346	46481696	HS_H3K27ac_102588	NA	NA
CUL7	ENSG00000044090	-2.13685696	6	43093961	43095210	HS_H3K27ac_120946	LTR	MER51A
CUL7	ENSG00000044090	-2.13685696	6	43056126	43057381	HS_H3K27ac_120937	SINE	AluY
ETV4	ENSG00000175832	1.635303347	17	43627836	43629146	HS_H3K27ac_60068	SINE	MIR3
ETV4	ENSG00000175832	1.635303347	17	43581169	43582408	HS_H3K27ac_60063	NA	NA
ESR2	ENSG00000140009	1.762553148	14	64037560	64038878	HS_H3K4me1_26325	Other	SVA_D
ESR2	ENSG00000140009	1.762553148	14	64093477	64094788	HS_H3K27ac_39814	SINE	AluY
WIPI1	ENSG00000070540	2.110351975	17	68387985	68389982	HS_H3K27ac_62055	NA	NA
WIPI1	ENSG00000070540	2.110351975	17	68394431	68395785	HS_H3K27ac_62057	NA	NA
TBK1	ENSG00000183735	2.221955309	12	64542292	64543817	HS_H3K4me1_21310	SINE	AluJb
AGAP2	ENSG00000135439	2.259047115	12	57782057	57784468	HS_H3K27ac_32473	LINE	L2c
TAGLN	ENSG00000149591	2.286316263	11	117226564	117227823	HS_H3K27ac_28273	SINE	AluSx4
CLOCK	ENSG00000134852	2.386719976	4	55572187	55573444	HS_H3K4me1_76508	LTR	LTR67B
KDM2B	ENSG00000089094	2.491186053	12	121548792	121550222	HS_H3K27ac_34292	NA	NA
ST7	ENSG00000004866	2.503576006	7	117069972	117071376	HS_H3K4me1_89601	DNA	Charlie16a
ADAMTS8	ENSG00000134917	2.63350564	11	130468690	130469984	HS_H3K27ac_29383	NA	NA
ADAMTS8	ENSG00000134917	2.63350564	11	130415750	130416998	HS_H3K27ac_29372	NA	NA
ENTPD5	ENSG00000187097	3.096923222	14	73988645	73990134	HS_H3K27ac_40429	LINE	L1MA4
MVK	ENSG00000110921	3.10159687	12	109536764	109538048	HS_H3K4me1_21752	LINE	L1ME3C
MVK	ENSG00000110921	3.10159687	12	109603290	109604568	HS_H3K27ac_33383	SINE	AluJr
SMAD1	ENSG00000170365	3.448735407	4	145493519	145494761	HS_H3K27ac_111471	LINE	L2a
ELAVL1	ENSG00000066044	4.166232033	19	8053598	8055020	HS_H3K27ac_70011	NA	NA
VASH1	ENSG00000071246	5.198678135	14	76719155	76720549	HS_H3K27ac_40676	NA	NA
VASH1	ENSG00000071246	5.198678135	14	76734049	76735371	HS_H3K27ac_40677	Other	SVA_D
ATG10	ENSG00000152348	9.636878822	5	81983074	81984356	HS_H3K27ac_114587	Other	SVA_D
