## Supplementary_materials for "Positive selection and enhancer evolution shaped lifespan and body mass in great apes": Table_1.xlsx

### Sheet: Table 1
Table 1
a) PGLS model = residuals pgls(MLS ~ BM) ~ dN/dS
Gen	df	Intercept	Slope	p.Intercept	p.Slope	R2	p.val
PRDM2	12	-0.708757	0.300461	0	0.011	0.379408	0.0112476
NCOA4	12	-0.342464	0.321912	0.05	0.017	0.336326	0.0174523
ATF3	12	-2.94004	2.88328	0.068	0.021	0.315639	0.021377
ADAMTS8	12	-0.968481	0.326619	0	0.025	0.29795	0.025331
NPRL2	12	-1.79481	2.65257	0.228	0.027	0.293176	0.0265036
RFC3	12	-2.02665	2.3864	0.177	0.042	0.242197	0.0424049
TRAP1	12	-0.980272	0.306072	0	0.046	0.232591	0.0462189
SGMS1	12	-2.11109	2.26642	0.152	0.047	0.229568	0.0474818
LRIG1	12	-0.834373	0.270206	0	0.05	0.224871	0.0495062
b) PGLS model = MLS ~ dN/dS
Gen	df	Intercept	Slope	p.Intercept	p.Slope	R2	p.val
SALL4	12	-2.3122	1.05237	0	0.002	0.531274	0.00187056
BCL9	12	-3.46315	1.78449	0.001	0.004	0.468891	0.00412899
HIVEP3	12	-1.34166	0.452258	0	0.005	0.453961	0.00492844
SCUBE2	12	-1.70305	0.656922	0	0.005	0.450882	0.00510894
SLC39A4	12	-2.20473	1.09674	0.001	0.007	0.425844	0.00680086
KIF1B	12	-4.46761	2.32308	0.001	0.007	0.422629	0.00704976
PI4KB	12	-3.43126	1.69382	0.001	0.007	0.42169	0.00712386
GRN	12	-2.43666	1.29495	0.002	0.008	0.408583	0.00823174
FXR1	12	-11.4892	6.65654	0.004	0.01	0.390924	0.00995878
TET2	12	-1.18155	0.567691	0.001	0.011	0.379265	0.0112644
ARID4B	12	-1.61211	0.516811	0	0.012	0.374735	0.0118105
NOLC1	12	-1.68037	0.952022	0.005	0.012	0.373396	0.0119764
DUSP16	12	-2.26804	1.04284	0.001	0.012	0.371463	0.0122193
MAML1	12	-2.23726	1.12127	0.002	0.013	0.368647	0.0125808
NSD1	12	-2.48898	1.34555	0.004	0.013	0.362791	0.0133628
ZMPSTE24	12	-9.40768	5.98499	0.012	0.015	0.351066	0.0150571
MEIS2	12	-11.7585	6.6207	0.006	0.016	0.34797	0.0155347
ASXL1	12	-1.546	0.892129	0.008	0.017	0.336958	0.0173431
ASAH1	12	-2.88773	1.70927	0.009	0.018	0.335826	0.0175391
TADA3	12	-11.7853	6.06786	0.004	0.018	0.335578	0.0175824
PRDM10	12	-2.90477	1.12611	0.001	0.018	0.3311	0.0183784
NR1I2	12	-2.40898	1.25145	0.005	0.02	0.321367	0.0202193
PWWP3A	12	-2.04003	1.08094	0.006	0.02	0.321349	0.0202229
RHOBTB2	12	-2.4555	0.938441	0.001	0.021	0.319395	0.0206115
TREH	12	-1.57255	0.716139	0.002	0.022	0.310944	0.0223693
FBLN1	12	-3.4494	1.63319	0.003	0.023	0.307672	0.0230845
ING3	12	-10.27	6.06597	0.013	0.024	0.305731	0.0235184
GTSE1	12	-1.28717	0.758902	0.013	0.024	0.305355	0.0236034
NEK6	12	-8.65819	5.03219	0.012	0.025	0.300566	0.0247084
ARHGAP18	12	-2.96524	1.67355	0.011	0.026	0.297111	0.0255338
TPR	12	-1.98773	0.618817	0	0.026	0.296226	0.0257492
AKAP9	12	-1.12769	0.46357	0.001	0.026	0.295885	0.0258325
PAFAH1B1	12	-7.91597	4.31521	0.009	0.027	0.292062	0.0267841
ARHGAP29	12	-1.83483	0.85304	0.004	0.029	0.282565	0.0292845
ARHGEF2	12	-3.00495	1.41985	0.005	0.03	0.279987	0.029998
AHI1	12	-1.12773	0.517199	0.004	0.03	0.278297	0.0304743
ITPKB	12	-2.04869	1.04536	0.008	0.031	0.278122	0.0305238
TRPV1	12	-4.29849	2.35027	0.011	0.031	0.277832	0.0306063
ALDH1A2	12	-9.80115	5.6089	0.015	0.032	0.274704	0.0315089
RRM1	12	-8.6523	5.25401	0.021	0.032	0.273274	0.0319295
RNF144A	12	-8.75538	4.75311	0.012	0.032	0.273038	0.0319994
PDCD11	12	-1.3421	0.474798	0.001	0.032	0.272907	0.0320382
TBPL1	12	-10.6528	5.51354	0.009	0.032	0.272188	0.0322523
DLEC1	12	-2.25172	1.32797	0.018	0.033	0.269873	0.03295
GSK3A	12	-9.9448	6.06215	0.024	0.037	0.258308	0.0366418
WIPI1	12	-7.83478	4.52173	0.019	0.038	0.255521	0.0375854
PRKD2	12	-7.96859	4.68029	0.021	0.038	0.254192	0.038043
SALL1	12	-2.28893	0.969439	0.003	0.038	0.253925	0.0381354
PLD2	12	-2.46785	1.08684	0.004	0.04	0.249889	0.0395587
STAT1	12	-9.69744	5.95592	0.028	0.04	0.247865	0.0402905
DTL	12	-8.9263	5.55968	0.031	0.041	0.245641	0.0411084
RASSF2	12	-8.61889	5.23045	0.028	0.042	0.242123	0.0424334
FOSL1	12	-10.0396	6.30001	0.035	0.045	0.235243	0.0451359
BMP7	12	-9.10674	4.73382	0.014	0.045	0.234557	0.0454138
EIF2AK3	12	-1.85367	0.773556	0.004	0.046	0.232955	0.0460686
WRN	12	-0.912675	0.447236	0.011	0.048	0.227424	0.0483964
XPA	12	-1.76736	0.751383	0.005	0.049	0.226682	0.0487165
c) PGLS model = BM ~ dN/dS
Gen	df	Intercept	Slope	p.Intercept	p.Slope	R2	p.val
FAT1	12	-0.99975	0.0734183	0	0.048	0.229066	0.0476942
